# The effects of sequencing depth on the assembly of coding and noncoding transcripts in the human genome

**DOI:** 10.1101/2022.01.30.478357

**Authors:** Isaac Adeyemi Babarinde, Andrew Paul Hutchins

## Abstract

**Background:** Investigating the functions and activities of genes requires proper annotation of the transcribed units. However, transcript assembly efforts have produced a surprisingly large variation in the number of transcripts, and especially so for noncoding transcripts. The heterogeneity of the assembled transcript sets might be partially explained by sequencing depth.

**Results:** Here, we used real and simulated short-read sequencing data as well as long-read data to systematically investigate the impact of sequencing depths on the accuracy of assembled transcripts. We assembled and analyzed transcripts from 671 human short-read data sets and four long-read data sets. At the first level, there is a positive correlation between the number of reads and the number of recovered transcripts. However, the effect of the sequencing depth varied based on cell or tissue type, the type of read considered and the nature and expression levels of the transcripts. The detection of coding transcripts saturated rapidly for both short-read and long-reads, however, there was no sign of saturation for noncoding transcripts at any sequencing depth. Increasing long-read sequencing depth specifically benefited transcripts containing transposable elements. Finally, we show how single-cell RNA-seq can be guided by transcripts assembled from bulk long-read samples, and demonstrate that noncoding transcripts are expressed at similar levels to coding transcripts but are expressed in fewer cells.

**Conclusions:** This study shows the impact of sequencing depth on transcript assembly. Sequencing read depth has a relatively minor impact on coding transcript assembly, but a major effect on the assembly of noncoding transcripts. This study highlights important factors to consider when deciding the sequencing read depths to be used for transcript assembly.
