## Supplementary material for "The effects of sequencing depth on the assembly of coding and noncoding transcripts in the human genome": Table S1

### Sheet: Sheet1
Sample	Accession	Read Count
Adipose	ERR030880	77300072
Adrenal gland	ERR030881	74472871
Adult astrocytes	SRR2557098	13315800
Adult astrocytes	SRR2557100	23651377
Adult astrocytes	SRR2557091	16990835
Adult astrocytes	SRR2557093	4334592
Adult astrocytes	SRR2557090	25600120
Adult astrocytes	SRR2557094	19294850
Adult astrocytes	SRR2557092	25356608
Adult astrocytes	SRR2557096	21859084
Adult astrocytes	SRR2557097	17355740
Adult hippocampus astrocytes	SRR2557106	24807173
Adult hippocampus astrocytes	SRR2557107	19314302
Adult hippocampus astrocytes	SRR2557108	19869687
Adult human dermal microvascular ECs	SRR1286925	51761214
Adult microglia	SRR2557119	6195003
Adult microglia	SRR2557120	23259402
Airway basal cells	SRR886568	16000000
Airway basal cells	SRR886569	16000000
Airway basal cells	SRR886570	14317806
Airway basal cells	SRR886571	16000000
Airway basal cells	SRR886573	11431279
Airway basal cells	SRR886572	16000000
Airway basal cells	SRR886574	16000000
Airway basal cells	SRR886576	13633764
Airway basal cells	SRR886589	16000000
Airway basal cells	SRR886577	16000000
Airway basal cells	SRR886579	11855734
Airway basal cells	SRR886578	16000000
Airway basal cells	SRR886575	16000000
Airway basal cells	SRR886582	6898741
Airway basal cells	SRR886581	16000000
Airway basal cells	SRR886580	16000000
Airway basal cells	SRR886585	13227113
Airway basal cells	SRR886584	16000000
Airway basal cells	SRR886583	16000000
Airway basal cells	SRR886587	16000000
Airway basal cells	SRR886586	16000000
Airway basal cells	SRR886591	4791236
Airway basal cells	SRR886594	4124556
Airway basal cells	SRR886588	10148563
Airway basal cells	SRR886590	16000000
Airway basal cells	SRR886592	16000000
Airway basal cells	SRR886593	16000000
Airway basal cells	SRR886567	12478222
Airway basal cells	SRR886565	16000000
Airway basal cells	SRR886566	16000000
Airway smooth muscle	SRR1039508	22935521
Airway smooth muscle	SRR1039512	28136282
Airway smooth muscle	SRR1039520	21275888
Airway smooth muscle	SRR1039516	27298970
Aortic adventitial fibroblasts	SRR545709	190902375
Aortic endothelial cells	SRR545717	175972517
Aortic endothelial cells	SRR545718	177823848
Aortic valve tricuspid valve	SRR1181619	8356447
Aortic valve tricuspid valve	SRR1181610	14711658
Aortic valve tricuspid valve	SRR1181611	18420893
Aortic valve tricuspid valve	SRR1181614	7154123
Aortic valve tricuspid valve	SRR1181613	12463994
Aortic valve tricuspid valve	SRR1181615	8594085
Aortic valve tricuspid valve	SRR1181616	8026636
Aortic valve tricuspid valve	SRR1181617	28570789
Aortic valve tricuspid valve	SRR1181618	35346352
Aortic valve tricuspid valve	SRR1181612	26745360
Achilles tendon	HWI-ST1242	31178796
Achilles tendon	HWI-ST1242	45604683
Achilles tendon	HWI-ST1242	30907574
Achilles tendon	HWI-ST1242	37503882
Bladder	SRR400342	37079293
Bone marrow	SRR1575105	72840031
Bone marrow	SRR1575102	73746304
Bone marrow	SRR1575103	78642399
Bone marrow	SRR1575104	137376451
Brain	ERR030882	73513047
Brain endothelial cells	SRR2557123	32674809
Breast	ERR030883	75862215
Bronchial epithelial cells	SRR766064	25558717
Bronchial epithelial cells	SRR766065	19704475
CD20p B cells	SRR534319	25046365
CD34p bone marrow cells	SRR1660321	48546357
CD34p bone marrow cells	SRR1660322	53711122
CD34p bone marrow cells	SRR1660323	53606634
CD34p bone marrow cells	SRR1660324	57931632
CD34p bone marrow cells	SRR1660320	111939058
CD34p progenitor cells	SRR534325	236275714
CD4T naive	SRR1422908	32616188
CD4T naive	SRR1422906	59174307
CD4T naive	SRR1422907	65435792
CD4T naive	SRR1422909	35207708
CD4T Teffector	SRR1422915	42271166
CD4T Teffector	SRR1422913	55546721
CD4T Teffector	SRR1422914	59405265
CD4T Tfh	SRR1422911	35568500
CD4T Tfh	SRR1422910	52076256
CD4T Tfh	SRR1422912	37073606
CD4T Th	SRR1817394	34879822
CD4T Th effector	SRR1817397	32749103
CD4T Th1	SRR1817392	29998964
CD4T Th1	SRR1817386	32047694
CD4T Th1 effector	SRR1817395	31867192
CD4T Th1 effector	SRR1817389	34343971
CD4T Th17	SRR1817388	36128766
CD4T Th17 effector	SRR1817391	29512991
CD4T Th2	SRR1817387	36485781
CD4T Th2	SRR1817393	32968639
CD4T Th2 effector	SRR1817390	31728936
CD4T Th2 effector	SRR1817396	36361532
Chondrocytes	SRR545704	179807338
Chondrocytes	SRR545703	214419914
Colon	SRR364829	35449852
Colon	ERR030884	82437443
Cortex	SRR1206038	48706669
Cumulus granulosa	SRR836178	26807258
Cumulus granulosa	SRR836180	26886159
Cumulus granulosa	SRR836179	27972400
Decidual stromal cells	SRR1686012	29668596
Decidual stromal cells	SRR1686013	30356904
Dermal fibroblasts	SRR307904	36459633
Dermal fibroblasts	SRR307903	36010036
Dermal fibroblasts	SRR545706	184925878
Dorsolateral prefrontal cortex	SRR1047838	24505161
Dorsolateral prefrontal cortex	SRR1047843	25409969
Dorsolateral prefrontal cortex	SRR1047858	27914364
Dorsolateral prefrontal cortex	SRR1047853	31157402
Dorsolateral prefrontal cortex	SRR1047848	24166773
Early G1 embryonic stem cells	SRR1055102	32909921
Embryo 2C	SRR893054	22356935
Embryo 4C	SRR893057	19608479
Embryo 8C	SRR893061	19513222
Embryonic stem cell-derived early neural progenitor cells	SRR1609050	29609106
Embryonic stem cell-derived early neural progenitor cells	SRR1609051	14026733
Embryonic stem cell-derived early neural progenitor cells	SRR1609049	51067691
Embryonic stem cell-derived mid neural progenitor cells	SRR1609047	20880556
Embryonic stem cell-derived mid neural progenitor cells	SRR1609048	22851653
Embryonic stem cell-derived neural progenitor cells	SRR1609043	18092496
Embryonic stem cell-derived neural progenitor cells	SRR1609044	20290759
Embryonic stem cell-derived neural progenitor cells	SRR1609045	19454028
Embryonic stem cell-derived neural progenitor cells	SRR1609046	18244744
Embryonic stem cells	ERR368941	24295755
Embryonic stem cells	ERR368944	24348343
Embryonic stem cells	SRR1538597	16092654
Embryonic stem cells	SRR1538596	15889061
Embryonic stem cells	SRR1538598	46848110
Embryonic stem cells	SRR1538599	44523027
Embryonic stem cells	SRR2001837	20356992
Embryonic stem cells	SRR2099877	19629181
Embryonic stem cells	SRR2099878	17698358
Embryonic stem cells	SRR873630	30447662
Embryonic stem cells	SRR873631	35617879
Embryonic stem cells control	ERR296095	36698692
Embryonic stem cells control	ERR296104	36754290
Embryonic stem cells control	ERR296106	27220319
Embryonic stem cells control	ERR296105	22409672
Embryonic stem cells HERVH knockdown	ERR368942	28527734
Embryonic stem cells HERVH knockdown	ERR368943	28513092
Embryonic stem cells SONknockdown	ERR296096	22022902
Embryonic stem cells SONknockdown	ERR296097	26013125
Embryonic stem cells SONknockdown	ERR296103	27158031
Embryonic stem cells SONknockdown	ERR296100	22098133
Embryonic stem cells SONknockdown	ERR296102	22338945
Embryonic stem cells SONknockdown	ERR296099	25967679
Embryonic stem cells SONknockdown	ERR296101	33547380
Embryonic stem cells SONknockdown	ERR296098	38127028
Endometrial stromal fibroblasts	SRR1686011	31268722
Endometrial stromal fibroblasts	SRR1686010	29375190
Eosophageal tissue	SRR1425210	76455904
Eosophageal tissue	SRR1425211	66804776
Epiblast blastocyst	SRR2240621	4000000
Epiblast blastocyst	SRR2240622	4000000
Epiblast blastocyst	SRR2240623	4000000
Epiblast blastocyst	SRR2240624	4000000
Epiblast blastocyst	SRR2240625	4000000
Epiblast blastocyst	SRR2240626	4000000
Epiblast blastocyst	SRR2240627	4000000
Epiblast blastocyst	SRR2240628	4000000
Epiblast blastocyst	SRR2240629	4000000
Epiblast blastocyst	SRR2240630	4000000
Epiblast blastocyst	SRR2240631	4000000
Epiblast blastocyst	SRR1825961	12154100
Epiblast blastocyst	SRR2240632	4000000
Epiblast blastocyst	SRR2240633	4000000
Epiblast blastocyst	SRR2240634	4000000
Epiblast blastocyst	SRR2240635	4000000
Epiblast blastocyst	SRR2240636	4000000
Epiblast blastocyst	SRR2240637	4000000
Epiblast blastocyst	SRR2240638	4000000
Epiblast blastocyst	SRR2240639	4000000
Epiblast blastocyst	SRR2240640	4000000
Epiblast blastocyst	SRR2240613	4000000
Epiblast blastocyst	SRR2240641	4000000
Epiblast blastocyst	SRR2240642	4000000
Epiblast blastocyst	SRR2240643	4000000
Epiblast blastocyst	SRR2240645	4000000
Epiblast blastocyst	SRR2240644	4000000
Epiblast blastocyst	SRR2240646	4000000
Epiblast blastocyst	SRR2240614	4000000
Epiblast blastocyst	SRR2240647	4000000
Epiblast blastocyst	SRR2240617	628985
Epiblast blastocyst	SRR2240615	4000000
Epiblast blastocyst	SRR2240616	4000000
Epiblast blastocyst	SRR2240618	4000000
Epiblast blastocyst	SRR2240619	4000000
Epiblast blastocyst	SRR2240620	4000000
Epidermal keratinocytes	SRR521498	22341846
Epidermal keratinocytes	SRR521497	23483372
Epidermal keratinocytes	SRR521496	23107253
Epidermal keratinocytes	SRR521500	33267117
Epidermal keratinocytes	SRR521499	35728528
Epidermal melanocytes	SRR545716	132488637
Epidermal melanocytes	SRR545715	151448799
Fetal astrocytes	SRR2557083	491378
Fetal astrocytes	SRR2557084	358805
Fetal astrocytes	SRR2557085	165322
Fetal astrocytes	SRR2557086	268829
Fetal astrocytes	SRR2557087	274027
Fetal astrocytes	SRR2557088	337085
G2/M embryonic stem cells	SRR1055101	18093056
G2/M embryonic stem cells	SRR1055105	18690189
Gastric tissue	SRR585570	18883105
Germinal B cells	SRR834985	144498701
Germinal B cells	SRR834983	171397264
Gluteal subcutaneous fat	SRR976770	33301990
Granulocytes	SRR922201	34075811
Gut	SRR3647493	25828073
H1 derived neuronal progenitor cultured cell line	SRR486241	2896075
H1 embryonic stem cells	SRR521482	24809275
H1 embryonic stem cells	SRR521483	17721151
H1 embryonic stem cells	SRR521514	18912239
H1 embryonic stem cells	SRR521515	20813405
H1 embryonic stem cells	SRR307911	41419823
H1 embryonic stem cells	SRR307923	31716113
H1 embryonic stem cells	SRR307912	36877536
H1 embryonic stem cells	SRR307924	31203036
H1 embryonic stem cells	SRR307911	41419823
H1 embryonic stem cells	SRR521477	24277670
H1 embryonic stem cells	SRR307912	36877536
H1 embryonic stem cells	SRR521479	25129294
H1 embryonic stem cells	SRR521478	24250248
H1 embryonic stem cells	SRR521480	25041443
H1 embryonic stem cells	SRR521481	25483307
H1 embryonic stem cells	SRR4011890	34642085
H1 embryonic stem cells	SRR4011891	34985853
H1 embryonic stem cells	SRR4011898	39814054
H1 embryonic stem cells	SRR4011899	41431841
H1-derived neural progenitor cells	SRR1237975	25240756
H1-derived neural progenitor cells	SRR1237976	30231840
H1-derived neural progenitor cells	SRR1237977	35242066
H1-embryonic stem cells	SRR065491	39725644
H1-embryonic stem cells	SRR065504	24277670
H1-embryonic stem cells	SRR065521	25483307
H1-embryonic stem cells	SRR065533	17721151
H1-embryonic stem cells	SRR065495	50170737
H1-embryonic stem cells	SRR066678	24250248
H1-embryonic stem cells	SRR066679	24809275
H1-Embryonic stem cells	SRR5048069	101785089
H1-Embryonic stem cells	SRR5048070	104940752
H1-Embryonic stem cells	SRR517997	24162336
H1-Embryonic stem cells	SRR5750287	58748255
H1-Embryonic stem cells	SRR574820	139872170
H1-Embryonic stem cells	SRR5750288	72228150
H1-Embryonic stem cells	SRR574821	138718323
H1-Embryonic stem cells	SRR5750289	60538374
H1-Embryonic stem cells	SRR597912	221190869
H9-embryonic stem cells	SRR1195590	27467071
H9-Embryonic stem cells	SRR529646	73466186
Hair follicle derma papilla	SRR534327	118574894
Hair follicle derma papilla	SRR534326	163854307
Heart	SRR3647494	33227357
Heart	ERR030886	82918784
Hepatocyts	SRR1266980	103852781
Human skeletal muscle myoblasts	SRR1033282	10696277
Human skeletal muscle myoblasts	SRR1033283	11336834
Human skeletal muscle myoblasts	SRR1033284	11022852
Induced microglia	SRR4044507	42014041
Induced microglia	SRR4044508	41892186
Induced microglia	SRR4090409	43796516
Induced microglia	SRR4044511	43784016
Induced microglia	SRR4090408	50149966
Induced microglia	SRR4044512	43919056
Induced microglia-like cell	SRR4044513	48351060
Induced microglia-like cell	SRR4044514	46083181
Induced microglia-like cell	SRR4044515	45307381
Induced multipotent stem cells	ERR329500	25890804
Induced multipotent stem cells	ERR329502	26758661
Induced pluripotent stem cell reprogramming hIFT D1 SSEA3p	SRR1633253	8162014
Induced pluripotent stem cell reprogramming hIFT D10	SRR1633257	6098610
Induced pluripotent stem cell reprogramming hIFT D10	SRR1633256	7874443
Induced pluripotent stem cell reprogramming hIFT D10	SRR1633258	6010174
Induced pluripotent stem cell reprogramming hIFT D10 SSEA3n	SRR1633260	5646350
Induced pluripotent stem cell reprogramming hIFT D10 SSEA3n	SRR1633259	7675522
Induced pluripotent stem cell reprogramming hIFT D10 SSEA3n	SRR1633261	5554526
Induced pluripotent stem cell reprogramming hIFT D10 SSEA3p	SRR1633252	8241923
Induced pluripotent stem cell reprogramming hIFT D10 SSEA3p	SRR1633254	8078635
Induced pluripotent stem cell reprogramming hIFT D10 SSEA3p	SRR1633251	10416576
Induced pluripotent stem cell reprogramming hIFT D10 SSEA3p	SRR1633255	7565907
Induced pluripotent stem cell reprogramming hIFT D14	SRR1633269	3830831
Induced pluripotent stem cell reprogramming hIFT D14	SRR1633267	5157642
Induced pluripotent stem cell reprogramming hIFT D14	SRR1633268	3870763
Induced pluripotent stem cell reprogramming hIFT D14 SSEA3n	SRR1633271	3004177
Induced pluripotent stem cell reprogramming hIFT D14 SSEA3n	SRR1633270	4176394
Induced pluripotent stem cell reprogramming hIFT D14 SSEA3n	SRR1633272	2965820
Induced pluripotent stem cell reprogramming hIFT D14 SSEA3p	SRR1633262	4314529
Induced pluripotent stem cell reprogramming hIFT D14 SSEA3p	SRR1633263	3337713
Induced pluripotent stem cell reprogramming hIFT D14 SSEA3p	SRR1633264	3302576
Induced pluripotent stem cell reprogramming hIFT D14 SSEA3p	SRR1633266	7029169
Induced pluripotent stem cell reprogramming hIFT D14 SSEA3p	SRR1633265	7580975
Induced pluripotent stem cell reprogramming hIFT D2	SRR1633235	12724432
Induced pluripotent stem cell reprogramming hIFT D2	SRR1633238	6121942
Induced pluripotent stem cell reprogramming hIFT D2	SRR1633239	6050204
Induced pluripotent stem cell reprogramming hIFT D2	SRR1633237	8174709
Induced pluripotent stem cell reprogramming hIFT D2	SRR1633236	12709353
Induced pluripotent stem cell reprogramming hIFT D20 TRA160n	SRR1633279	15985721
Induced pluripotent stem cell reprogramming hIFT D20 TRA160n	SRR1633278	15995012
Induced pluripotent stem cell reprogramming hIFT D20 TRA160n	SRR1633280	12114208
Induced pluripotent stem cell reprogramming hIFT D20 TRA160n	SRR1633281	12117408
Induced pluripotent stem cell reprogramming hIFT D20 TRA160p	SRR1633273	6146581
Induced pluripotent stem cell reprogramming hIFT D20 TRA160p	SRR1633274	4565237
Induced pluripotent stem cell reprogramming hIFT D20 TRA160p	SRR1633275	4516527
Induced pluripotent stem cell reprogramming hIFT D20 TRA160p	SRR1633276	5119211
Induced pluripotent stem cell reprogramming hIFT D20 TRA160p	SRR1633277	4740098
Induced pluripotent stem cell reprogramming hIFT D24 TRA160n	SRR1633282	15732256
Induced pluripotent stem cell reprogramming hIFT D24 TRA160n	SRR1633286	12566505
Induced pluripotent stem cell reprogramming hIFT D24 TRA160n	SRR1633284	16056689
Induced pluripotent stem cell reprogramming hIFT D24 TRA160n	SRR1633283	15726854
Induced pluripotent stem cell reprogramming hIFT D24 TRA160n	SRR1633285	16042393
Induced pluripotent stem cell reprogramming hIFT D24 TRA160n	SRR1633287	12538895
Induced pluripotent stem cell reprogramming hIFT D24 TRA160p	SRR1633288	10439488
Induced pluripotent stem cell reprogramming hIFT D24 TRA160p	SRR1633289	9703148
Induced pluripotent stem cell reprogramming hIFT D24 TRA160p	SRR1633290	11312441
Induced pluripotent stem cell reprogramming hIFT D24 TRA160p	SRR1633291	11301031
Induced pluripotent stem cell reprogramming hIFT D5	SRR1633240	9890814
Induced pluripotent stem cell reprogramming hIFT D5	SRR1633241	9900413
Induced pluripotent stem cell reprogramming hIFT D5	SRR1633245	5669586
Induced pluripotent stem cell reprogramming hIFT D5	SRR1633244	7208833
Induced pluripotent stem cell reprogramming hIFT D5	SRR1633246	5631892
Induced pluripotent stem cell reprogramming hIFT D5	SRR1633243	12950834
Induced pluripotent stem cell reprogramming hIFT D5	SRR1633242	12951269
Induced pluripotent stem cell reprogramming hIFT D5	SRR1633294	7580084
Induced pluripotent stem cell reprogramming hIFT D5	SRR1633295	7049026
Induced pluripotent stem cell reprogramming hIFT D8	SRR1633248	6680637
Induced pluripotent stem cell reprogramming hIFT D8	SRR1633247	7174329
Induced pluripotent stem cell reprogramming hIFT D8	SRR1633250	13239125
Induced pluripotent stem cell reprogramming hIFT D8	SRR1633249	13273671
Induced pluripotent stem cells	SRR1044674	22452392
Induced pluripotent stem cells	SRR1044675	27641615
Induced pluripotent stem cells	SRR1044673	31562169
Induced pluripotent stem cells	SRR1220694	45600164
Induced pluripotent stem cells	SRR1220695	48769221
Induced pluripotent stem cells	SRR1220696	50431913
Induced pluripotent stem cells	SRR1220697	48309614
Induced pluripotent stem cells	SRR1268170	17398942
Induced pluripotent stem cells	SRR1268171	18655325
Induced pluripotent stem cells	SRR1268172	19751771
Induced pluripotent stem cells	SRR1268173	26100785
Induced pluripotent stem cells	SRR1220698	50207814
Induced pluripotent stem cells	SRR1268174	15911511
Induced pluripotent stem cells	SRR1268175	19313945
Induced pluripotent stem cells	SRR1268176	19637099
Induced pluripotent stem cells	SRR1268177	18472207
Induced pluripotent stem cells	SRR1292696	42804530
Induced pluripotent stem cells	SRR1292695	47438104
Induced pluripotent stem cells	SRR1292698	49660954
Induced pluripotent stem cells	SRR1292697	57701869
Induced pluripotent stem cells	SRR1643205	13096220
Induced pluripotent stem cells	SRR1643206	13062350
Induced pluripotent stem cells	SRR1643207	31069324
Induced pluripotent stem cells	SRR1643208	32008933
Induced pluripotent stem cells	SRR1643211	17177053
Induced pluripotent stem cells	SRR1643212	15628885
Induced pluripotent stem cells	SRR1643213	6730516
Induced pluripotent stem cells	SRR1643214	7066563
Induced pluripotent stem cells	SRR4011875	36716093
Induced pluripotent stem cells	SRR4011882	40537774
Induced pluripotent stem cells	SRR4011874	41376965
Induced pluripotent stem cells	SRR4011883	40504036
Induced pluripotent stem cells	SRR597893	153021686
Induced pluripotent stem cells	SRR597901	12723191
Induced pluripotent stem cells	SRR597894	179088477
Induced pluripotent stem cells	SRR597902	12309039
Induced pluripotent stem cells	SRR597905	12973199
Induced pluripotent stem cells	SRR597907	12758552
Induced pluripotent stem cells	SRR597895	223517149
Induced pluripotent stem cells	SRR597911	24705079
Induced pluripotent stem cells	SRR597910	30724062
Induced pluripotent stem cells	SRR873616	26508761
Induced pluripotent stem cells	SRR873617	34964427
Induced pluripotent stem cells	SRR873618	16549328
Induced pluripotent stem cells	SRR873620	29736379
Induced pluripotent stem cells	SRR873619	30425397
Induced pluripotent stem cells	SRR873621	32515014
Induced pluripotent stem cells	SRR941857	48527315
Intermediate induced pluripotent stem cells	SRR1220693	54508885
invitro DA neurons PD	ERR1338025	41978691
invitro DA neurons PD	ERR1338026	43271367
invitro DA neurons PD	ERR1338027	45061667
invitro DA neurons PD	ERR1338028	47884149
invitro DA neurons WT	ERR1338029	39464083
invitro DA neurons WT	ERR1338030	34448201
invitro DA neurons WT	ERR1338031	38584078
invitro DA neurons WT	ERR1338032	42567612
Invitro definitive endoderm	SRR1067049	25598627
Invitro definitive endoderm	SRR1067051	27168564
Invitro definitive endoderm	SRR1067060	26862671
Invitro definitive endoderm	SRR1067055	26474636
Invitro definitive endoderm	SRR1067058	25485791
Invitro definitive endoderm	SRR1067059	25858867
Invitro differentiated enteric neural crest	SRR1917531	31674764
Invitro differentiated enteric neural crest	SRR1917533	32805083
Invitro differentiated enteric neural crest	SRR1917532	31396580
Invitro differentiated melanocyte	SRR1917528	30351387
Invitro differentiated melanocyte	SRR1917529	32192694
Invitro differentiated melanocyte	SRR1917530	31743830
Invitro differentiated neural crest	SRR1917525	31589687
Invitro differentiated neural crest	SRR1917526	31989457
Invitro differentiated neural crest	SRR1917527	32425795
Invitro ectoderm	SRR1067056	31957854
Invitro ectoderm	SRR1067050	26457999
Invitro ectoderm	SRR1067054	31464527
Invitro ectoderm	SRR1067052	26866768
Invitro ectoderm	SRR1097443	17344042
Invitro ectoderm	SRR1067057	26675269
Invitro ectoderm	SRR1097449	17784342
Invitro ectoderm	SRR1097446	20090695
Invitro ectoderm	SRR1097450	19600605
Invitro ectoderm	SRR1097445	30607109
Invitro ectoderm	SRR1097444	41044627
Invitro ectoderm	SRR1097447	42069088
Invitro ectoderm	SRR1097448	31357690
Invitro ectoderm	SRR1067053	31574458
Invitro mesendoderm	SRR488136	200547345
Invitro mesendoderm	SRR488137	211069836
Invitro mesoderm	SRR1067489	22319320
Invitro mesoderm	SRR1067496	22458859
Invitro mesoderm	SRR1067490	22338219
Invitro mesoderm	SRR1067491	25583781
Invitro mesoderm	SRR1067494	25152368
Invitro mesoderm	SRR1067495	25841710
Invitro pancreatic bud	ERR674424	23300000
Invitro trophoblast	SRR486237	174021823
Invitro trophoblast	SRR486238	201039142
IVF-derived induced pluripotent stem cells	SRR1044670	26965513
IVF-derived induced pluripotent stem cells	SRR1044671	23237430
IVF-derived induced pluripotent stem cells	SRR1044672	26973376
Juvenile epidermal melanocytes	SRR545713	141296611
Juvenile epidermal melanocytes	SRR545714	145680982
Keratinocytes	SRR315328	44991593
Keratinocytes	SRR315329	44687813
Keratinocytes	SRR315327	46446348
Kidney	ERR030885	80397337
Large airway epithelial cells	SRR192333	28216213
Late G1 embryonic stem cells	SRR1055103	47636423
Liver	SRR3647495	26070310
Liver	ERR030887	80048623
Lung	ERR030879	79296905
Lung fibroblast	SRR315314	45268186
Lung fibroblast	SRR315313	43753755
Lung idiopathic pulmonary fibrosis	SRR1297314	23401239
Lung idiopathic pulmonary fibrosis	SRR1297310	21822005
Lung idiopathic pulmonary fibrosis	SRR1297313	26197318
Lung idiopathic pulmonary fibrosis	SRR1297312	28104723
Lung idiopathic pulmonary fibrosis	SRR1297311	26696309
Lung idiopathic pulmonary fibrosis	SRR1297315	26780342
Lung idiopathic pulmonary fibrosis	SRR1297316	23413788
Lung idiopathic pulmonary fibrosis	SRR1297317	29640467
Lung normal	SRR1297304	19711643
Lung normal	SRR1297303	20623466
Lung normal	SRR1297305	23850384
Lung normal	SRR1297307	21328567
Lung normal	SRR1297306	27568156
Lung normal	SRR1297308	26054686
Lung normal	SRR1297309	27182913
Lymph node	ERR030878	82078157
Macrophages CD14p	SRR1289650	39127774
Macrophages CD14p TNFp	SRR1289652	36215030
Mammary epithelial cells	SRR307920	41788943
Mammary epithelial cells	SRR545723	146844047
Mesenechymal stem cells	SRR486239	203845454
Mesenechymal stem cells	SRR486240	100605337
Microvascular endothelial cells	SRR1286924	52041091
Monocytes	ERR458836	27908621
Monocytes	ERR458839	28097486
Monocytes	ERR458838	29893867
Monocytes	ERR458837	32811259
Monocytes	ERR458840	35675977
Monocytes	ERR458842	28650792
Monocytes	ERR458841	31238407
Monocytes	ERR458843	30016196
Monocytes CD14p	SRR545695	39659388
Mononuclear peripheral blood cells	SRR545689	27509872
Mononuclear peripheral blood cells	SRR545690	209023113
Morula	SRR893072	15724202
Motor neurons derived from iPSCs	SRR1145035	11307257
Motor neurons derived from iPSCs	SRR1145037	7096034
Motor neurons derived from iPSCs	SRR1145036	16465683
Motor neurons derived from iPSCs	SRR1145039	10760566
MSC adipose	SRR534334	117257771
MSC adipose	SRR534335	157580617
MSC bone marrow	SRR545694	173994285
MSC bone marrow	SRR545693	189691105
MSC umbilical cord	SRR545691	126487708
MSC umbilical cord	SRR545692	110971920
Mural granulosa	SRR836181	30238059
Mural granulosa	SRR836182	26914692
Mural granulosa	SRR836183	38526577
Myometrium in labour	SRR968074	8835265
Myometrium without labour	SRR968069	8262111
Naive B cells	SRR834980	160135611
Naive B cells	SRR834979	166132633
Naive B cells	SRR834982	168664539
Naive embryonic stem cell LISp38 NHSM Gafni	SRR4035060	56919595
Naive embryonic stem cell OCT4DPEGFP	SRR3721887	51577669
Naive embryonic stem cell OCT4DPEGFP	SRR3721888	50268118
Naive embryonic stem cell WIBR2	SRR3721885	62443533
Naive embryonic stem cell WIBR2 NHSM Gafni	SRR4035058	55963114
Naive embryonic stem cell WIBR3	SRR3721886	46746341
Naive embryonic stem cell WIN1	SRR3721883	39249042
Naive embryonic stem cell WIN1	SRR3721884	31672924
Neonatal epidermal melanocytes	SRR849502	30745266
Neurons	SRR2557113	5785510
OKMS induced pluripotent stem cells	SRR1182601	9818925
Oligodendrocyte	SRR2557117	7434502
Oligodendrocyte	SRR2557115	19477246
Oocyte	SRR893046	18817693
Osteoblasts	SRR1175215	33013655
Osteoblasts	SRR1175208	40368780
Osteoblasts	SRR1175209	40168205
Osteoblasts	SRR1175210	37703677
Osteoblasts	SRR1175212	27513002
Osteoblasts	SRR1175211	49194213
Osteoblasts	SRR1175214	52879786
Osteoblasts	SRR1175213	88642277
Osteoblasts	SRR545701	195801829
Osteoblasts	SRR545702	207314017
Ovary	ERR030874	80946260
Ovary	SRR3647496	32176735
Pancreatic bud	ERR674425	23300000
Pancreatic islets	SRR1105566	6785237
Pancreatic islets	SRR401823	25717722
Pancreatic islets	SRR401815	6785237
Pancreatic islets	SRR401821	11538404
Pancreatic islets	SRR401819	28702757
Pancreatic islets	SRR401817	29665483
Placenta	SRR3647497	26793704
Placental epithelia	SRR545685	144785197
Placental epithelia	SRR545686	169980513
Placental pericytes	SRR534317	129096384
Placental pericytes	SRR534318	167474441
Platelets	ERR335312	45415990
Platelets	ERR335311	52121027
Platelets	ERR335313	51728100
Primary blood-specific endothelial cells	SRR2776477	59494620
Primary blood-specific endothelial cells	SRR2776478	68373038
Primary blood-specific endothelial cells	SRR2776479	84093917
Primary fetal microglia	SRR4044506	49101201
Primary fetal microglia	SRR4044504	48863253
Primary fetal microglia	SRR4044505	48051527
Primary lymphatic-specific endothelial cells	SRR2776480	72852488
Primary lymphatic-specific endothelial cells	SRR2776481	70106895
Primary lymphatic-specific endothelial cells	SRR2776482	80669814
Primed embryonic stem cell WIBR1	SRR3721875	33823053
Primed embryonic stem cell WIBR2 Gafni	SRR4035061	49156679
Primed embryonic stem cell WIBR3 Gafni	SRR4035062	55470365
Primitive endoderm blastocyst	SRR2240586	4000000
Primitive endoderm blastocyst	SRR2240587	4000000
Primitive endoderm blastocyst	SRR2240588	4000000
Primitive endoderm blastocyst	SRR2240590	4000000
Primitive endoderm blastocyst	SRR2240589	4000000
Primitive endoderm blastocyst	SRR2240591	4000000
Primitive endoderm blastocyst	SRR2240592	4000000
Primitive endoderm blastocyst	SRR2240593	4000000
Primitive endoderm blastocyst	SRR2240594	3842304
Primitive endoderm blastocyst	SRR2240595	4000000
Primitive endoderm blastocyst	SRR2240596	4000000
Primitive endoderm blastocyst	SRR2240597	4000000
Primitive endoderm blastocyst	SRR2240598	4000000
Primitive endoderm blastocyst	SRR2240599	4000000
Primitive endoderm blastocyst	SRR2240601	4000000
Primitive endoderm blastocyst	SRR2240600	4000000
Primitive endoderm blastocyst	SRR2240602	4000000
Primitive endoderm blastocyst	SRR2240603	4000000
Primitive endoderm blastocyst	SRR2240578	4000000
Primitive endoderm blastocyst	SRR2240579	4000000
Primitive endoderm blastocyst	SRR2240580	4000000
Primitive endoderm blastocyst	SRR2240581	4000000
Primitive endoderm blastocyst	SRR1825965	24598214
Primitive endoderm blastocyst	SRR2240583	4000000
Primitive endoderm blastocyst	SRR2240582	4000000
Primitive endoderm blastocyst	SRR2240584	4000000
Primitive endoderm blastocyst	SRR2240585	4000000
Pronuclei	SRR893049	25367535
Prostate	SRR1054284	19908514
Prostate	ERR030877	82334076
Retina	SRR548611	83672571
Saphenous vein endothelial cells	SRR545708	122623681
Saphenous vein endothelial cells	SRR545707	132793805
Skeletal muscle	ERR030876	82111139
Skeletal muscle cells	SRR545711	204459096
Skeletal muscle cells	SRR545712	220469046
Skeletal muscle myotube	SRR307932	37913777
Skeletal muscle myotube	SRR307933	41141780
Skin fibroblast-derived Induced pluripotent stem cells	SRR1643215	15694578
Skin fibroblast-derived Induced pluripotent stem cells	SRR1643216	15680862
Skin fibroblast-derived Induced pluripotent stem cells	SRR1643210	45443865
Skin fibroblast-derived Induced pluripotent stem cells	SRR1643209	49974846
Skin fibroblast-derived Induced pluripotent stem cells	SRR1643217	13438035
Skin fibroblast-derived Induced pluripotent stem cells	SRR1643218	13834114
Skin fibroblast-derived Induced pluripotent stem cells	SRR1643219	27981873
Skin fibroblast-derived Induced pluripotent stem cells	SRR1643220	27995977
Skin fibroblast-derived Induced pluripotent stem cells	SRR1643221	20889284
Skin fibroblast-derived Induced pluripotent stem cells	SRR1643223	11311423
Skin fibroblast-derived Induced pluripotent stem cells	SRR1643224	11284519
Skin fibroblast-derived Induced pluripotent stem cells	SRR1643222	20862704
Skin fibroblast-derived Induced pluripotent stem cells	SRR1643225	20113668
Skin fibroblast-derived Induced pluripotent stem cells	SRR1643227	19639194
Skin fibroblast-derived Induced pluripotent stem cells	SRR1643226	20998360
Skin fibroblast-derived Induced pluripotent stem cells	SRR1643228	19632110
Skin fibroblast-derived Induced pluripotent stem cells	SRR1643231	34454306
Skin fibroblast-derived Induced pluripotent stem cells	SRR1643232	60848177
Skin fibroblast-derived Induced pluripotent stem cells	SRR1643234	33840407
Skin fibroblast-derived Induced pluripotent stem cells	SRR1643229	91485532
Skin fibroblast-derived Induced pluripotent stem cells	SRR1643230	75501421
Skin fibroblast-derived Induced pluripotent stem cells	SRR1643237	19933472
Skin fibroblast-derived Induced pluripotent stem cells	SRR1643236	21879890
Skin fibroblast-derived Induced pluripotent stem cells	SRR1643239	14284225
Skin fibroblast-derived Induced pluripotent stem cells	SRR1643238	15773785
Skin fibroblast-derived Induced pluripotent stem cells	SRR1643241	11336167
Skin fibroblast-derived Induced pluripotent stem cells	SRR1643240	11847303
Skin fibroblast-derived Induced pluripotent stem cells	SRR1643235	61965689
Skin fibroblast-derived Induced pluripotent stem cells	SRR1643245	11322403
Skin fibroblast-derived Induced pluripotent stem cells	SRR1643244	12493303
Skin fibroblast-derived Induced pluripotent stem cells	SRR1643246	22677025
Skin fibroblast-derived Induced pluripotent stem cells	SRR1643247	21945011
Skin fibroblast-derived Induced pluripotent stem cells	SRR1643243	65283893
Skin fibroblast-derived Induced pluripotent stem cells	SRR1643242	64335992
S-phase embryonic stem cells	SRR1055100	34488677
S-phase embryonic stem cells	SRR1055104	31884368
Testes	ERR030873	81836199
Thyroid	ERR030872	81912887
Trophectoderm blastocyst	SRR2240604	4000000
Trophectoderm blastocyst	SRR1825967	7484807
Trophectoderm blastocyst	SRR2240605	4000000
Trophectoderm blastocyst	SRR2240606	4000000
Trophectoderm blastocyst	SRR1825969	13348774
Trophectoderm blastocyst	SRR1825970	11968546
Trophectoderm blastocyst	SRR2240608	1003607
Trophectoderm blastocyst	SRR1825966	23626317
Trophectoderm blastocyst	SRR2240607	4000000
Trophectoderm blastocyst	SRR2240609	3547239
Trophectoderm blastocyst	SRR2240610	4000000
Trophectoderm blastocyst	SRR2240612	4000000
Trophectoderm blastocyst	SRR2240611	4000000
Trophectoderm blastocyst	SRR1825957	14522202
Trophectoderm blastocyst	SRR1825959	16112438
Trophectoderm blastocyst	SRR1825956	23424770
Trophectoderm blastocyst	SRR1825955	26250276
Trophectoderm blastocyst	SRR1825964	7192674
Trophectoderm blastocyst	SRR1825960	16440164
Trophectoderm blastocyst	SRR1825963	13943914
Trophectoderm blastocyst	SRR1825958	36530999
Trophectoderm blastocyst	SRR1825962	66214603
Twin 2 euploid-induced pluripotent stem cells	SRR1182259	42102617
Twin euploid-induced pluripotent stem cells	SRR1028344	58038888
Twin euploid-induced pluripotent stem cells	SRR1028343	71169752
Twin trisomy 21-induced pluripotent stem cells	SRR1182249	15342319
Twin-Trisomy 21-induced pluripotent stem cells	SRR1028347	59584053
Villious mesenchymal fibroblasts	SRR545719	209017094
Villious mesenchymal fibroblasts	SRR545720	206398054
White blood cells	ERR030875	81217148
White preadipocytes	SRR545721	165813515
White preadipocytes	SRR545722	139347246
Zygote	SRR893052	24018461
